# Description of new mandibular remains of *Microcolobus* from Nakali (ca. 10 Ma, Kenya): implications on the evolution of Miocene colobines

**DOI:** 10.1101/2024.03.31.587461

**Authors:** Laurent Pallas, Masato Nakatsukasa, Yutaka Kunimatsu

**Author notes:** Corresponding author: Dr. Laurent Pallas.

## Abstract

We have described mandibular specimens of fossil colobines from the late Miocene site of Nakali (Kenya). Using qualitative and quantitative dental and mandibular traits, we compared them to an extensive sample of extant colobines and Miocene fossil colobines. We tested the hypothesis that i) only one species was present in this newly described fossil sample, ii) this species is phenetically distinct from fossil colobines from Ngerngerwa and Ngorora, iii) this species is phenetically distinct from hitherto documented fossil Miocene colobines, and iv) this species is phenetically more different from extant African colobines than from Asian colobines. Bootstrap analyses demonstrated that the Nakali specimens belong to a single fossil species. Dental and symphyseal morphometric ratios and a morphometric geometric analysis of the corpus cross-section showed that the Nakali colobines belong to *Microcolobus tugenensis*. Bootstrap analyses failed to unambiguously confirm the distinct taxonomic status of isolated dental specimens from Ngerngerwa and Ngorora, and suggest that they may represent, along with the Nakali sample, a single species. A linear discriminant analysis established on dental linear dimensions of four Nakali specimens classified them within the African colobine tribe (Colobini). *Microcolobus* have a P_4_ occlusal morphology, a breadth differential of the symphyseal transverse tori, and an inclination of the symphysis similar to extant African colobines. However, the corpus shape of *Microcolobus* is closer to that of primitive cercopithecoids, in addition to the lack of the diagnostic mesiodistal elongation of the lower canine of extant African colobines, suggesting that *Microcolobus* is likely a stem Colobinae.
