## Supplementary Informations and Table 3 for "Description of new mandibular remains of *Microcolobus* from Nakali (ca. 10 Ma, Kenya): implications on the evolution of Miocene colobines": ESM_1.xlsx

### Sheet: in
Accession nÂ°	Genus	Sex	Institution
10053 #388	Procolobus verus	Female	KUPRI
10057 #392	Procolobus verus	Female	KUPRI
10055 #390	Procolobus verus	Female	KUPRI
10056 #391	Procolobus verus	Female	KUPRI
10052 #387	Procolobus verus	Female	KUPRI
10043 #378	Procolobus verus	Female	KUPRI
10045 #380	Procolobus verus	Female	KUPRI
10028 #363	Procolobus verus	Female	KUPRI
10029 #364	Procolobus verus	Female	KUPRI
10030 #365	Procolobus verus	Female	KUPRI
10051 #386	Procolobus verus	Male	KUPRI
10058 #393	Procolobus verus	Male	KUPRI
10060 #395	Procolobus verus	Male	KUPRI
10039 #374	Procolobus verus	Male	KUPRI
10038 #373	Procolobus verus	Male	KUPRI
10042 #377	Procolobus verus	Male	KUPRI
10041 #376	Procolobus verus	Male	KUPRI
10035 #370	Procolobus verus	Male	KUPRI
10011 #346	Procolobus verus	Male	KUPRI
10013 #348	Procolobus verus	Male	KUPRI
10129 #524	Piliocolobus badius	Female	KUPRI
10127 #524	Piliocolobus badius	Female	KUPRI
10125 #520	Piliocolobus badius	Female	KUPRI
10124 #519	Piliocolobus badius	Female	KUPRI
10123 #518	Piliocolobus badius	Female	KUPRI
10122 #517	Piliocolobus badius	Female	KUPRI
10109 #504	Piliocolobus badius	Female	KUPRI
10115 #510	Piliocolobus badius	Female	KUPRI
10110 #505	Piliocolobus badius	Female	KUPRI
10112 #505	Piliocolobus badius	Female	KUPRI
10067 #462	Piliocolobus badius	Male	KUPRI
10183 #4786	Piliocolobus badius	Male	KUPRI
10070 #465	Piliocolobus badius	Male	KUPRI
10184 #4787	Piliocolobus badius	Male	KUPRI
10082 #477	Piliocolobus badius	Male	KUPRI
10052 #447	Piliocolobus badius	Male	KUPRI
10001 #396	Piliocolobus badius	Male	KUPRI
10095 #490	Piliocolobus badius	Male	KUPRI
10046 #441	Piliocolobus badius	Male	KUPRI
10188 #4791	Piliocolobus badius	Male	KUPRI
19112465	Colobus guereza	Female	BSZM
19112469	Colobus guereza	Female	BSZM
19112475	Colobus guereza	Female	BSZM
19112477	Colobus guereza	Female	BSZM
19121549	Colobus guereza	Female	BSZM
1951263	Colobus guereza	Female	BSZM
AM 1269	Colobus guereza	Female	BSZM
AM 1270	Colobus guereza	Female	BSZM
19041542	Colobus guereza	Female	BSZM
19041543	Colobus guereza	Female	BSZM
19112470	Colobus guereza	Male	BSZM
19112471	Colobus guereza	Male	BSZM
19112476	Colobus guereza	Male	BSZM
19131168	Colobus guereza	Male	BSZM
1914839	Colobus guereza	Male	BSZM
1914847	Colobus guereza	Male	BSZM
19041541	Colobus guereza	Male	BSZM
1900573	Colobus guereza	Male	BSZM
1909 P1	Colobus guereza	Male	BSZM
19041544	Colobus guereza	Male	BSZM
19083556	Trachypithecus cristatus	Female	BSZM
1906 5	Trachypithecus cristatus	Female	BSZM
19083557	Trachypithecus cristatus	Female	BSZM
19091408	Trachypithecus cristatus	Female	BSZM
19091407	Trachypithecus cristatus	Female	BSZM
1906 69	Trachypithecus cristatus	Female	BSZM
1906 74	Trachypithecus cristatus	Female	BSZM
1906 75	Trachypithecus cristatus	Female	BSZM
1906 82	Trachypithecus cristatus	Female	BSZM
1906 86	Trachypithecus cristatus	Female	BSZM
19083552	Trachypithecus cristatus	Male	BSZM
19083551	Trachypithecus cristatus	Male	BSZM
19091224	Trachypithecus cristatus	Male	BSZM
1906 83	Trachypithecus cristatus	Male	BSZM
1904 18	Trachypithecus cristatus	Male	BSZM
1904 61	Trachypithecus cristatus	Male	BSZM
1906 4	Trachypithecus cristatus	Male	BSZM
1906554	Trachypithecus cristatus	Male	BSZM
1905137	Trachypithecus cristatus	Male	BSZM
1905164	Trachypithecus cristatus	Male	BSZM
19101500	Presbytis chrysomelas	Male	BSZM
1907656	Presbytis chrysomelas	Male	BSZM
1909834	Presbytis chrysomelas	Male	BSZM
1909868	Presbytis chrysomelas	Male	BSZM
1909823	Presbytis chrysomelas	Male	BSZM
1907460	Presbytis chrysomelas	Male	BSZM
1909777	Presbytis chrysomelas	Male	BSZM
1909900	Presbytis chrysomelas	Male	BSZM
1909870	Presbytis chrysomelas	Male	BSZM
1909824	Presbytis chrysomelas	Female	BSZM
1909899	Presbytis chrysomelas	Female	BSZM
1909882	Presbytis chrysomelas	Female	BSZM
1909864	Presbytis chrysomelas	Female	BSZM
1907461	Presbytis chrysomelas	Female	BSZM
1908717	Presbytis chrysomelas	Female	BSZM
1907196	Presbytis chrysomelas	Female	BSZM
1909778	Presbytis chrysomelas	Female	BSZM
1909776	Presbytis chrysomelas	Female	BSZM
19083022	Nasalis larvatus	Male	BSZM
19083017	Nasalis larvatus	Male	BSZM
19073057	Nasalis larvatus	Male	BSZM
19073059	Nasalis larvatus	Male	BSZM
19094022	Nasalis larvatus	Male	BSZM
19073067	Nasalis larvatus	Male	BSZM
19073073	Nasalis larvatus	Male	BSZM
19103036	Nasalis larvatus	Male	BSZM
19103035	Nasalis larvatus	Male	BSZM
19103043	Nasalis larvatus	Male	BSZM
19094016	Nasalis larvatus	Female	BSZM
19094023	Nasalis larvatus	Female	BSZM
19073077	Nasalis larvatus	Female	BSZM
19073064	Nasalis larvatus	Female	BSZM
19073065	Nasalis larvatus	Female	BSZM
19073066	Nasalis larvatus	Female	BSZM
19073069	Nasalis larvatus	Female	BSZM
19073070	Nasalis larvatus	Female	BSZM
19073074	Nasalis larvatus	Female	BSZM
19103040	Nasalis larvatus	Female	BSZM
