## Supplementary Informations and Table 3 for "Description of new mandibular remains of *Microcolobus* from Nakali (ca. 10 Ma, Kenya): implications on the evolution of Miocene colobines": ESM_2.xlsx

### Sheet: in
				Paraconid position	Hypoconulid position	Tuberculum sextum
Colobus	guereza	BSZM 1909 P1	M	Distal	Buccal	Present
Colobus	guereza	BSZM 1911 573	M	Distal	Buccal	Absent
Colobus	guereza	BSZM 1911 2465	F	Distal	Buccal	Absent
Colobus	guereza	BSZM 1911 2469	F	Distal	Buccal	Absent
Colobus	guereza	BSZM 1911 2470	M	Distal	Buccal	Absent
Colobus	guereza	BSZM 1911 2471	M	Distal	Buccal	Present
Colobus	guereza	BSZM 1911 2475	F	Distal	Buccal	Present
Colobus	guereza	BSZM 1911 2476	M	Distal	Buccal	Present
Colobus	guereza	BSZM 1911 2477	F	Distal	Buccal	Present
Colobus	guereza	BSZM AM 1269	F	Distal	Buccal	Present
Colobus	guereza	BSZM 1904 1541	M	Distal	Buccal	Absent
Colobus	guereza	BSZM 1904 1542	F	Distal	Buccal	Absent
Colobus	guereza	BSZM 1904 1543	F	Distal	Buccal	Absent
Colobus	guereza	BSZM 1904 1544	F	Distal	Buccal	Absent
Colobus	guereza	BSZM 1951 263	F	Distal	Buccal	Absent
Colobus	guereza	BSZM AM 1270	F	Distal	Buccal	Absent
Colobus	guereza	BSZM 1914 839	M	Distal	Buccal	Absent
Colobus	guereza	BSZM 1914 847	M	Distal	Buccal	Absent
Colobus	guereza	BSZM 1912 1549	F	Distal	Buccal	Absent
Colobus	guereza	BSZM 1913 1168	M	Distal	Buccal	Absent
Colobus	polykomos	KUPRI 355	M	Distal	Buccal	Present
Colobus	polykomos	KUPRI 1051	F	Distal	Buccal	Absent
Colobus	polykomos	KUPRI 1085	F	Distal	Buccal	Present
Colobus	polykomos	KUPRI 1086	M	Distal	Buccal	Absent
Colobus	polykomos	KUPRI 1088	F	Distal	Buccal	Absent
Colobus	polykomos	KUPRI 1089	M	Distal	Central	Absent
Colobus	polykomos	KUPRI 1090	F	Distal	Buccal	Absent
Colobus	polykomos	KUPRI 1092	F	Distal	Buccal	Absent
Colobus	polykomos	KUPRI 1093	F	Distal	Central	Absent
Colobus	polykomos	KUPRI 1094	F	Distal	Buccal	Absent
Colobus	polykomos	KUPRI 1095	F	Distal	Buccal	Absent
Colobus	polykomos	KUPRI 1096	F	Distal	Buccal	Absent
Colobus	polykomos	KUPRI 1098	F	Distal	Buccal	Absent
Colobus	polykomos	KUPRI 1100	F	Adjacent	Buccal	Absent
Colobus	polykomos	KUPRI 1101	F	Distal	Buccal	Absent
Colobus	polykomos	KUPRI 1103	F	Distal	Buccal	Absent
Colobus	polykomos	KUPRI 1104	F	Distal	Buccal	Absent
Colobus	polykomos	KUPRI 1105	F	Distal	Buccal	Absent
Colobus	polykomos	KUPRI 1106	F	Distal	Buccal	Absent
Colobus	polykomos	KUPRI 1108	F	Distal	Buccal	Absent
Colobus	polykomos	KUPRI 1111	F	Distal	Buccal	Absent
Colobus	polykomos	KUPRI 1112	F	Distal	Central	Absent
Colobus	polykomos	KUPRI 1113	F	Distal	Buccal	Absent
Colobus	polykomos	KUPRI 1114	F	Distal	Buccal	Absent
Colobus	polykomos	KUPRI 1120	F	Distal	Buccal	Absent
Colobus	polykomos	KUPRI 1121	F	Distal	Buccal	Absent
Colobus	polykomos	KUPRI 1122	F	Distal	Buccal	Present
Colobus	polykomos	KUPRI 1124	F	Distal	Buccal	Absent
Colobus	polykomos	KUPRI 1126	F	Distal	Buccal	Absent
Colobus	polykomos	KUPRI 1127	F	Adjacent	Buccal	Absent
Colobus	polykomos	KUPRI 1128	F	Distal	Buccal	Absent
Colobus	polykomos	KUPRI 1129	F	Distal	Central	Absent
Colobus	polykomos	KUPRI 1130	F	Distal	Central	Absent
Colobus	polykomos	KUPRI 1131	F	Distal	Buccal	Absent
Colobus	polykomos	KUPRI 1133	F	Distal	Central	Absent
Colobus	polykomos	KUPRI 1134	F	Distal	Central	Absent
Colobus	polykomos	KUPRI 1135	M	Distal	Buccal	Present
Colobus	polykomos	KUPRI 1136	M	Distal	Buccal	Absent
Colobus	polykomos	KUPRI 1137	M	Distal	Central	Absent
Nasalis	larvatus	BSZM 1907 3057		Adjacent	Buccal	Absent
Nasalis	larvatus	BSZM 1907 3059		Adjacent	Buccal	Present
Nasalis	larvatus	BSZM 1907 3064		Adjacent	Buccal	Absent
Nasalis	larvatus	BSZM 1907 3065		Adjacent	Buccal	Absent
Nasalis	larvatus	BSZM 1907 3066		Adjacent	Buccal	Absent
Nasalis	larvatus	BSZM 1907 3067		Adjacent	Buccal	Absent
Nasalis	larvatus	BSZM 1907 3069		Adjacent	Buccal	Absent
Nasalis	larvatus	BSZM 1907 3070		Adjacent	Buccal	Absent
Nasalis	larvatus	BSZM 1907 3073		Adjacent	Buccal	Absent
Nasalis	larvatus	BSZM 1907 3074		Adjacent	Buccal	Absent
Nasalis	larvatus	BSZM 1907 3077		Distal	Buccal	Absent
Nasalis	larvatus	BSZM 1908 3017		Adjacent	Buccal	Absent
Nasalis	larvatus	BSZM 1908 3022		Adjacent	Buccal	Present
Nasalis	larvatus	BSZM 1909 4016		Adjacent	Central	Present
Nasalis	larvatus	BSZM 1909 4022		Distal	Buccal	Absent
Nasalis	larvatus	BSZM 1909 4023		Distal	Buccal	Absent
Nasalis	larvatus	BSZM 1910 3035		Adjacent	Buccal	Absent
Nasalis	larvatus	BSZM 1910 3036		Adjacent	Buccal	Absent
Nasalis	larvatus	BSZM 1910 3040		Adjacent	Buccal	Absent
Nasalis	larvatus	BSZM 1910 3043		Distal	Buccal	Absent
Piliocolobus	badius	KUPRI 138	F	Distal	Buccal	Absent
Piliocolobus	badius	KUPRI 139	F	Distal	Buccal	Present
Piliocolobus	badius	KUPRI 396	M	Distal	Buccal	Absent
Piliocolobus	badius	KUPRI 397	M	Distal	Buccal	Absent
Piliocolobus	badius	KUPRI 398	F	Distal	Buccal	Absent
Piliocolobus	badius	KUPRI 402	F	Distal	Central	Absent
Piliocolobus	badius	KUPRI 403	F	Distal	Buccal	Absent
Piliocolobus	badius	KUPRI 404	F	Distal	Buccal	Present
Piliocolobus	badius	KUPRI 405	F	Distal	Buccal	Absent
Piliocolobus	badius	KUPRI 406	F	Distal	Buccal	Absent
Piliocolobus	badius	KUPRI 408	F	Distal	Buccal	Present
Piliocolobus	badius	KUPRI 412	F	Distal	Buccal	Present
Piliocolobus	badius	KUPRI 413	F	Adjacent	Buccal	Absent
Piliocolobus	badius	KUPRI 414	F	Distal	Buccal	Absent
Piliocolobus	badius	KUPRI 415	F	Distal	Buccal	Absent
Piliocolobus	badius	KUPRI 416	F	Distal	Central	Absent
Piliocolobus	badius	KUPRI 417	F	Adjacent	Buccal	Absent
Piliocolobus	badius	KUPRI 419	F	Distal	Central	Absent
Piliocolobus	badius	KUPRI 420	F	Distal	Central	Absent
Piliocolobus	badius	KUPRI 422	F	Distal	Central	Absent
Piliocolobus	badius	KUPRI 423	F	Distal	Buccal	Absent
Piliocolobus	badius	KUPRI 427	F	Adjacent	Buccal	Absent
Piliocolobus	badius	KUPRI 428	F	Distal	Central	Absent
Piliocolobus	badius	KUPRI 432	F	Distal	Central	Present
Piliocolobus	badius	KUPRI 435	F	Distal	Buccal	Absent
Piliocolobus	badius	KUPRI 436	F	Distal	Buccal	Present
Piliocolobus	badius	KUPRI 439	F	Distal	Central	Absent
Piliocolobus	badius	KUPRI 440	F	Distal	Central	Absent
Piliocolobus	badius	KUPRI 441	M	Distal	Buccal	Present
Piliocolobus	badius	KUPRI 443	F	Distal	Buccal	Absent
Piliocolobus	badius	KUPRI 447	M	Adjacent	Buccal	Absent
Piliocolobus	badius	KUPRI 490	M	Distal	Buccal	Present
Piliocolobus	badius	KUPRI 507	F	Distal	Buccal	Absent
Piliocolobus	badius	KUPRI 4729	M	Adjacent	Buccal	Present
Piliocolobus	badius	KUPRI 4784	M	Distal	Central	Absent
Piliocolobus	badius	KUPRI 4787	M	Distal	Central	Absent
Piliocolobus	badius	KUPRI 4791	M	Adjacent	Central	Absent
Piliocolobus	badius	KUPRI 10129	F	Distal	Central	Absent
Presbytis	chrysomelas	BSZM 1907 656	M	Distal	Central	Absent
Presbytis	chrysomelas	BSZM 1909 717	F	Adjacent	Central	Absent
Presbytis	chrysomelas	BSZM 1909 776	F	Adjacent	Central	Absent
Presbytis	chrysomelas	BSZM 1909 777	M	Distal	Central	Absent
Presbytis	chrysomelas	BSZM 1909 778	F	Distal	Central	Absent
Presbytis	chrysomelas	BSZM 1909 824	F	Distal	Central	Absent
Presbytis	chrysomelas	BSZM 1909 834	M	Distal	Central	Absent
Presbytis	chrysomelas	BSZM 1909 870	M	Distal	Central	Absent
Presbytis	chrysomelas	BSZM 1909 899	F	Distal	Central	Absent
Presbytis	chrysomelas	BSZM 1909 900	M	Distal	Central	Absent
Trachypithecus	cristatus	BSZM 1909 1407	F	Distal	Buccal	Absent
Presbytis	chrysomelas	BSZM 1910 1500	M	Distal	Central	Absent
Presbytis	femoralis catemana	KUPRI 4557	F	Distal	Central	Absent
Presbytis	femoralis catemana	KUPRI 4558	M	Distal	Central	Absent
Presbytis	femoralis catemana	KUPRI 4559	F	Distal	Central	Absent
Presbytis	femoralis catemana	KUPRI 4560	F	Distal	Central	Absent
Presbytis	femoralis catemana	KUPRI 4561	F	Distal	Central	Absent
Presbytis	femoralis catemana	KUPRI 4564	M	Distal	Central	Absent
Presbytis	femoralis catemana	KUPRI 4565	F	Adjacent	Central	Absent
Presbytis	femoralis catemana	KUPRI 4568	M	Adjacent	Central	Absent
Presbytis	femoralis paenulata	KUPRI 4549	M	Adjacent	Central	Absent
Presbytis	femoralis paenulata	KUPRI 4550	F	Adjacent	Central	Absent
Presbytis	femoralis paenulata	KUPRI 4551	M	Adjacent	Central	Absent
Presbytis	femoralis paenulata	KUPRI 4552	F	Adjacent	Central	Absent
Presbytis	femoralis paenulata	KUPRI 4554	M	Adjacent	Central	Absent
Presbytis	femoralis paenulata	KUPRI 4555	F	Adjacent	Central	Absent
Presbytis	potenziani	KUPRI 1145	F	Adjacent	Central	Absent
Presbytis	potenziani	KUPRI 1150	F	Adjacent	Central	Absent
Presbytis	potenziani	KUPRI 1153	M	Adjacent	Central	Absent
Presbytis	potenziani	KUPRI 1156	M	Adjacent	Central	Absent
Presbytis	potenziani	KUPRI 1173	F	Adjacent	Central	Absent
Presbytis	potenziani	KUPRI 1186	F	Adjacent	Central	Absent
Presbytis	potenziani	KUPRI 1187	M	Adjacent	Central	Absent
Presbytis	potenziani	KUPRI 1197	F	Adjacent	Central	Absent
Presbytis	potenziani	KUPRI 1877	F	Adjacent	Central	Absent
Presbytis	potenziani	KUPRI 2182	M	Adjacent	Central	Absent
Procolobus	verus	KUPRI 336	M	Distal	Buccal	Present
Procolobus	verus	KUPRI 337	F	Distal	Central	Present
Procolobus	verus	KUPRI 339	F	Distal	Buccal	Present
Procolobus	verus	KUPRI 340	F	Distal	Buccal	Present
Procolobus	verus	KUPRI 341	F	Distal	Buccal	Present
Procolobus	verus	KUPRI 342	M	Distal	Buccal	Present
Procolobus	verus	KUPRI 343	M	Adjacent	Buccal	Present
Procolobus	verus	KUPRI 345	F	Distal	Buccal	Present
Procolobus	verus	KUPRI 346	M	Distal	Buccal	Present
Procolobus	verus	KUPRI 348	M	Distal	Buccal	Present
Procolobus	verus	KUPRI 349	F	Distal	Buccal	Present
Procolobus	verus	KUPRI 354	F	Distal	Buccal	Present
Procolobus	verus	KUPRI 351 (356 10016)	F	Distal	Buccal	Present
Procolobus	verus	KUPRI 357	F	Distal	Buccal	Present
Procolobus	verus	KUPRI 358	F	Distal	Buccal	Present
Procolobus	verus	KUPRI 360	M	Adjacent	Buccal	Present
Procolobus	verus	KUPRI 362	M	Distal	Buccal	Absent
Procolobus	verus	KUPRI 363	F	Distal	Buccal	Present
Procolobus	verus	KUPRI 364	F	Distal	Buccal	Present
Procolobus	verus	KUPRI 365	F	Distal	Buccal	Present
Procolobus	verus	KUPRI 366	M	Distal	Buccal	Present
Procolobus	verus	KUPRI 369	F	Distal	Buccal	Present
Procolobus	verus	KUPRI 370	M	Adjacent	Buccal	Present
Procolobus	verus	KUPRI 371	F	Adjacent	Buccal	Present
Procolobus	verus	KUPRI 373	M	Distal	Buccal	Present
Procolobus	verus	KUPRI 374	M	Distal	Buccal	Present
Procolobus	verus	KUPRI 379 (375 10044)	M	Distal	Buccal	Present
Procolobus	verus	KUPRI 376	M	Distal	Buccal	Present
Procolobus	verus	KUPRI 377	M	Distal	Buccal	Present
Procolobus	verus	KUPRI 378	F	Distal	Buccal	Present
Procolobus	verus	KUPRI 380	F	Adjacent	Buccal	Present
Procolobus	verus	KUPRI 381	F	Distal	Buccal	Present
Procolobus	verus	KUPRI 383	F	Distal	Buccal	Present
Procolobus	verus	KUPRI 387	F	Distal	Buccal	Present
Procolobus	verus	KUPRI 388	F	Distal	Buccal	Present
Procolobus	verus	KUPRI 391	F	Distal	Buccal	Present
Procolobus	verus	KUPRI 392	F	Adjacent	Buccal	Present
Procolobus	verus	KUPRI 393	M	Distal	Buccal	Present
Procolobus	verus	KUPRI 395	M	Distal	Buccal	Present
Trachypithecus	cristatus	BSZM 1904 18	M	Distal	Central	Absent
Trachypithecus	cristatus	BSZM 1904 67	M	Distal	Central	Absent
Trachypithecus	cristatus	BSZM 1904 1408	F	Distal	Central	Absent
Trachypithecus	cristatus	BSZM 1905 137	M	Distal	Central	Absent
Trachypithecus	cristatus	BSZM 1905 164	M	Adjacent	Buccal	Present
Trachypithecus	cristatus	BSZM 1906 4	M	Distal	Buccal	Absent
Trachypithecus	cristatus	BSZM 1906 5	M	Adjacent	Buccal	Absent
Trachypithecus	cristatus	BSZM 1906 69	F	Distal	Buccal	Absent
Trachypithecus	cristatus	BSZM 1906 74	F	Distal	Central	Absent
Trachypithecus	cristatus	BSZM 1906 75	F	Adjacent	Buccal	Absent
Trachypithecus	cristatus	BSZM 1906 82	F	Distal	Buccal	Absent
Trachypithecus	cristatus	BSZM 1906 83	M	Distal	Central	Absent
Trachypithecus	cristatus	BSZM 1906 554	M	Distal	Central	Absent
Trachypithecus	cristatus	BSZM 1908 3356	M	Distal	Buccal	Absent
Trachypithecus	cristatus	BSZM 1908 3551	M	Distal	Buccal	Present
Trachypithecus	cristatus	BSZM 1908 3552	M	Distal	Buccal	Absent
Trachypithecus	cristatus	BSZM 1908 3557	F	Distal	Central	Absent
Trachypithecus	cristatus	BSZM 1909 1224	M	Adjacent	Buccal	Absent
Trachypithecus	cristatus	KUPRI 2309	F	Adjacent	Buccal	Absent
Trachypithecus	cristatus	KUPRI 9478	F	Adjacent	Central	Absent
Trachypithecus	cristatus	KUPRI 9492	F	Distal	Buccal	Absent
Trachypithecus	cristatus	KUPRI 9494	F	Adjacent	Central	Absent
Trachypithecus	cristatus	KUPRI 12431	M	Adjacent	Buccal	Absent
Trachypithecus	francoisi	KUPRI 12434	F	Adjacent	Buccal	Absent
Trachypithecus	francoisi	KUPRI 12435	F	Adjacent	Buccal	Absent
Trachypithecus	francoisi	KUPRI 12436	M	Adjacent	Central	Absent
