## Supplementary Informations and Table 3 for "Description of new mandibular remains of *Microcolobus* from Nakali (ca. 10 Ma, Kenya): implications on the evolution of Miocene colobines": ESM_3.xlsx

### Sheet: in
Genus	Species	Subfamily	Tribe	AccessionNumber	Sex
Colobus	caudatus	Colobinae	Colobini	MCZ 21151	Female
Colobus	angolensis	Colobinae	Colobini	MCZ 22624	Female
Colobus	angolensis	Colobinae	Colobini	MCZ 22626	Female
Colobus	angolensis	Colobinae	Colobini	MCZ 22629	Female
Colobus	polykomos	Colobinae	Colobini	MCZ 463680	Female
Colobus	vellerosus	Colobinae	Colobini	RMCA 7313M234	Female
Colobus	polykomos	Colobinae	Colobini	RMCA 28851	Male
Colobus	polykomos	Colobinae	Colobini	RMCA 28852	Male
Colobus	polykomos	Colobinae	Colobini	RMCA 28853	Male
Colobus	polykomos	Colobinae	Colobini	RMCA 28856	Female
Colobus	polykomos	Colobinae	Colobini	RMCA 28857	Female
Colobus	polykomos	Colobinae	Colobini	RMCA 28859	Female
Colobus	polykomos	Colobinae	Colobini	RMCA 31491	Male
Colobus	polykomos	Colobinae	Colobini	RMCA 35126	Male
Colobus	polykomos	Colobinae	Colobini	KUPRI 1046	Female
Colobus	polykomos	Colobinae	Colobini	KUPRI 1067	Female
Colobus	polykomos	Colobinae	Colobini	KUPRI 1071	Female
Colobus	polykomos	Colobinae	Colobini	KUPRI 1085	Female
Colobus	polykomos	Colobinae	Colobini	KUPRI 1087	Female
Colobus	polykomos	Colobinae	Colobini	KUPRI 1103	Female
Colobus	polykomos	Colobinae	Colobini	KUPRI 1105	Female
Colobus	polykomos	Colobinae	Colobini	KUPRI 1121	Female
Colobus	polykomos	Colobinae	Colobini	KUPRI 1127	Female
Colobus	polykomos	Colobinae	Colobini	KUPRI 1053	Male
Colobus	polykomos	Colobinae	Colobini	KUPRI 1078	Male
Colobus	polykomos	Colobinae	Colobini	KUPRI 1086	Male
Colobus	polykomos	Colobinae	Colobini	KUPRI 1115	Male
Colobus	polykomos	Colobinae	Colobini	KUPRI 1118	Male
Colobus	polykomos	Colobinae	Colobini	KUPRI 1135	Male
Colobus	polykomos	Colobinae	Colobini	KUPRI 1136	Male
Colobus	polykomos	Colobinae	Colobini	KUPRI 1137	Male
Colobus	angolensis	Colobinae	Colobini	RMCA 5643	Female
Colobus	angolensis	Colobinae	Colobini	RMCA 8064	Male
Colobus	angolensis	Colobinae	Colobini	RMCA 8130	Male
Colobus	angolensis	Colobinae	Colobini	RMCA 9912	Male
Colobus	angolensis	Colobinae	Colobini	SBU-RS81-4	Female
Colobus	angolensis	Colobinae	Colobini	SBU-RS83-3	Male
Colobus	angolensis	Colobinae	Colobini	SBU-RS83-5	Male
Colobus	angolensis	Colobinae	Colobini	SBU-RS81-10	Male
Colobus	angolensis	Colobinae	Colobini	SBU-RS81-14	Female
Colobus	angolensis	Colobinae	Colobini	KAS 177	Female
Colobus	guereza	Colobinae	Colobini	AMNH 52209	Male
Colobus	guereza	Colobinae	Colobini	AMNH 52210	Male
Colobus	guereza	Colobinae	Colobini	AMNH 52223	Female
Colobus	guereza	Colobinae	Colobini	AMNH 52237	Male
Colobus	guereza	Colobinae	Colobini	AMNH 52238	Female
Colobus	guereza	Colobinae	Colobini	AMNH 52241	Female
Colobus	guereza	Colobinae	Colobini	AMNH 52245	Female
Colobus	guereza	Colobinae	Colobini	OM 3042	Female
Colobus	guereza	Colobinae	Colobini	OM 3044	Female
Colobus	guereza	Colobinae	Colobini	OM 3045	Female
Colobus	guereza	Colobinae	Colobini	OM 3085	Female
Colobus	guereza	Colobinae	Colobini	OM 3097	Male
Colobus	guereza	Colobinae	Colobini	OM 3053	Male
Colobus	guereza	Colobinae	Colobini	OM 3125	Male
Colobus	guereza	Colobinae	Colobini	KUPRI 11372	Female
Colobus	guereza	Colobinae	Colobini	KUPRI 8673	Male
Colobus	satanas	Colobinae	Colobini	BSZM 1914263	Male
Piliocolobus	badius	Colobinae	Colobini	AMNH ED5	Female
Piliocolobus	badius	Colobinae	Colobini	MCZ 24080	Male
Piliocolobus	badius	Colobinae	Colobini	MCZ 24775	Male
Piliocolobus	badius	Colobinae	Colobini	MCZ 25627	Male
Piliocolobus	badius	Colobinae	Colobini	MCZ 25810	Female
Piliocolobus	gordonorum	Colobinae	Colobini	MCZ 26552	Female
Piliocolobus	gordonorum	Colobinae	Colobini	MCZ 26553	Female
Piliocolobus	preussi	Colobinae	Colobini	MCZ 27108	Female
Piliocolobus	foai	Colobinae	Colobini	RMCA 91.060-M-0069	Female
Piliocolobus	badius	Colobinae	Colobini	USNM 378673	Male
Piliocolobus	badius	Colobinae	Colobini	USNM 378674	Female
Piliocolobus	badius	Colobinae	Colobini	USNM481792	Female
Piliocolobus	badius	Colobinae	Colobini	USNM481795	Male
Piliocolobus	sp	Colobinae	Colobini	KAS 175	Female
Piliocolobus	badius	Colobinae	Colobini	KUPRI 454	Female
Piliocolobus	badius	Colobinae	Colobini	KUPRI 456	Female
Piliocolobus	badius	Colobinae	Colobini	KUPRI 458	Female
Piliocolobus	badius	Colobinae	Colobini	KUPRI 464	Female
Piliocolobus	badius	Colobinae	Colobini	KUPRI 500	Female
Piliocolobus	badius	Colobinae	Colobini	KUPRI 507	Female
Piliocolobus	badius	Colobinae	Colobini	KUPRI 518	Female
Piliocolobus	badius	Colobinae	Colobini	KUPRI 520	Female
Piliocolobus	badius	Colobinae	Colobini	KUPRI 522	Female
Piliocolobus	badius	Colobinae	Colobini	KUPRI 524	Female
Piliocolobus	badius	Colobinae	Colobini	KUPRI 396	Male
Piliocolobus	badius	Colobinae	Colobini	KUPRI 441	Male
Piliocolobus	badius	Colobinae	Colobini	KUPRI 447	Male
Piliocolobus	badius	Colobinae	Colobini	KUPRI 462	Male
Piliocolobus	badius	Colobinae	Colobini	KUPRI 465	Male
Piliocolobus	badius	Colobinae	Colobini	KUPRI 477	Male
Piliocolobus	badius	Colobinae	Colobini	KUPRI 490	Male
Piliocolobus	badius	Colobinae	Colobini	KUPRI 4786	Male
Piliocolobus	badius	Colobinae	Colobini	KUPRI 4787	Male
Piliocolobus	badius	Colobinae	Colobini	KUPRI 4791	Male
Piliocolobus	kirkii	Colobinae	Colobini	USNM452646	Female
Piliocolobus	tephrosceles	Colobinae	Colobini	USNM452644	Male
Piliocolobus	rufomitratus	Colobinae	Colobini	OM 3046	Male
Piliocolobus	sp	Colobinae	Colobini	KAS 178
Procolobus	verus	Colobinae	Colobini	AMNH 89438	Female
Procolobus	verus	Colobinae	Colobini	AMNH 89439	Male
Procolobus	verus	Colobinae	Colobini	RMCA 86,002-M-0066	Female
Procolobus	verus	Colobinae	Colobini	RMCA 86,002-M-0069	Male
Procolobus	verus	Colobinae	Colobini	RMCA 84,037-M-0176	Male
Procolobus	verus	Colobinae	Colobini	USNM477327	Female
Procolobus	verus	Colobinae	Colobini	KUPRI 354	Female
Procolobus	verus	Colobinae	Colobini	KUPRI 378	Female
Procolobus	verus	Colobinae	Colobini	KUPRI 381	Female
Procolobus	verus	Colobinae	Colobini	KUPRI 383	Female
Procolobus	verus	Colobinae	Colobini	KUPRI 388	Female
Procolobus	verus	Colobinae	Colobini	KUPRI 390	Female
Procolobus	verus	Colobinae	Colobini	KUPRI 391	Female
Procolobus	verus	Colobinae	Colobini	KUPRI 392	Female
Procolobus	verus	Colobinae	Colobini	KUPRI 372	Male
Procolobus	verus	Colobinae	Colobini	KUPRI 373	Male
Procolobus	verus	Colobinae	Colobini	KUPRI 374	Male
Procolobus	verus	Colobinae	Colobini	KUPRI 375	Male
Procolobus	verus	Colobinae	Colobini	KUPRI 379	Male
Procolobus	verus	Colobinae	Colobini	KUPRI 377	Male
Procolobus	verus	Colobinae	Colobini	KUPRI 393	Male
Procolobus	verus	Colobinae	Colobini	KUPRI 394	Male
Procolobus	verus	Colobinae	Colobini	KUPRI 395	Male
Nasalis	larvatus	Colobinae	Presbytini	AMNH 28255	Female
Nasalis	larvatus	Colobinae	Presbytini	AMNH 85171	Male
Nasalis	larvatus	Colobinae	Presbytini	AMNH 85172	Female
Nasalis	larvatus	Colobinae	Presbytini	AMNH 103365	Female
Nasalis	larvatus	Colobinae	Presbytini	AMNH 103402	Female
Nasalis	larvatus	Colobinae	Presbytini	AMNH 103458	Female
Nasalis	larvatus	Colobinae	Presbytini	AMNH 103464	Female
Nasalis	larvatus	Colobinae	Presbytini	AMNH 103465	Female
Nasalis	larvatus	Colobinae	Presbytini	AMNH 103466	Female
Nasalis	larvatus	Colobinae	Presbytini	AMNH 103669	Female
Nasalis	larvatus	Colobinae	Presbytini	AMNH 106029	Male
Nasalis	larvatus	Colobinae	Presbytini	AMNH 106030	Female
Nasalis	larvatus	Colobinae	Presbytini	AMNH 106032	Male
Nasalis	larvatus	Colobinae	Presbytini	AMNH 106033	Female
Nasalis	larvatus	Colobinae	Presbytini	AMNH 106034	Female
Nasalis	larvatus	Colobinae	Presbytini	AMNH 106272	Male
Nasalis	larvatus	Colobinae	Presbytini	AMNH 107101	Male
Nasalis	larvatus	Colobinae	Presbytini	MCZ 37339	Female
Nasalis	larvatus	Colobinae	Presbytini	MCZ 41560	Female
Nasalis	larvatus	Colobinae	Presbytini	MCZ 41562	Female
Nasalis	larvatus	Colobinae	Presbytini	USNM142217	Male
Nasalis	larvatus	Colobinae	Presbytini	USNM196799	Male
Nasalis	larvatus	Colobinae	Presbytini	USNM198277	Female
Nasalis	larvatus	Colobinae	Presbytini	FMNH68682	Male
Nasalis	larvatus	Colobinae	Presbytini	FMNH68683	Male
Nasalis	larvatus	Colobinae	Presbytini	FMNH68684	Male
Nasalis	larvatus	Colobinae	Presbytini	FMNH33546	Female
Nasalis	larvatus	Colobinae	Presbytini	FMNH43106	Male
Nasalis	larvatus	Colobinae	Presbytini	FMNH43107	Female
Presbytis	natunae	Colobinae	Presbytini	USNM104845
Presbytis	natunae	Colobinae	Presbytini	USNM104847
Presbytis	potenziani	Colobinae	Presbytini	USNM121668
Presbytis	potenziani	Colobinae	Presbytini	USNM121692
Presbytis	potenziani	Colobinae	Presbytini	USNM544968
Presbytis	potenziani	Colobinae	Presbytini	USNM544970
Presbytis	potenziani	Colobinae	Presbytini	KUPRI 1145	Female
Presbytis	potenziani	Colobinae	Presbytini	KUPRI 1147	Female
Presbytis	potenziani	Colobinae	Presbytini	KUPRI 1151	Male
Presbytis	potenziani	Colobinae	Presbytini	KUPRI 1153	Male
Presbytis	potenziani	Colobinae	Presbytini	KUPRI 1154	Male
Presbytis	potenziani	Colobinae	Presbytini	KUPRI 1156	Male
Presbytis	potenziani	Colobinae	Presbytini	KUPRI 1160	Male
Presbytis	potenziani	Colobinae	Presbytini	KUPRI 1161	Female
Presbytis	potenziani	Colobinae	Presbytini	KUPRI 1163	?Female
Presbytis	potenziani	Colobinae	Presbytini	KUPRI 1163-2	?Male
Presbytis	potenziani	Colobinae	Presbytini	KUPRI 1164	Male
Presbytis	potenziani	Colobinae	Presbytini	KUPRI 1167	Male
Presbytis	potenziani	Colobinae	Presbytini	KUPRI 1173	Female
Presbytis	potenziani	Colobinae	Presbytini	KUPRI 1175	Male
Presbytis	potenziani	Colobinae	Presbytini	KUPRI 1180	Male
Presbytis	potenziani	Colobinae	Presbytini	KUPRI 1181	Female
Presbytis	potenziani	Colobinae	Presbytini	KUPRI 1182	Female
Presbytis	potenziani	Colobinae	Presbytini	KUPRI 1183	Female
Presbytis	potenziani	Colobinae	Presbytini	KUPRI 1197	Female
Presbytis	potenziani	Colobinae	Presbytini	KUPRI 1877	Female
Presbytis	hosei	Colobinae	Presbytini	USNM198282
Presbytis	rubicunda	Colobinae	Presbytini	AMNH 103634	Female
Presbytis	rubicunda	Colobinae	Presbytini	AMNH 103637	Male
Presbytis	rubicunda	Colobinae	Presbytini	MCZ 35704	Female
Presbytis	rubicunda	Colobinae	Presbytini	MCZ 35705	Female
Presbytis	rubicunda	Colobinae	Presbytini	MCZ 35712	Male
Presbytis	rubicunda	Colobinae	Presbytini	MCZ 37666	Female
Presbytis	rubicunda	Colobinae	Presbytini	MCZ 37776	Male
Presbytis	rubicunda	Colobinae	Presbytini	USNM125157	Female
Presbytis	rubicunda	Colobinae	Presbytini	USNM153790	Female
Presbytis	siamensis	Colobinae	Presbytini	KUPRI 4557	Female
Presbytis	siamensis	Colobinae	Presbytini	KUPRI 4560	Female
Presbytis	siamensis	Colobinae	Presbytini	KUPRI 4561	Female
Presbytis	siamensis	Colobinae	Presbytini	KUPRI 4559	Female
Presbytis	siamensis	Colobinae	Presbytini	KUPRI 4558	Male
Presbytis	siamensis	Colobinae	Presbytini	KUPRI 4565	Male
Presbytis	siamensis	Colobinae	Presbytini	KUPRI 4568	Male
Presbytis	siamensis	Colobinae	Presbytini	KUPRI 4564	Male
Presbytis	siamensis	Colobinae	Presbytini	KUPRI 10004	Female
Presbytis	siamensis	Colobinae	Presbytini	KUPRI 4550	Female
Presbytis	siamensis	Colobinae	Presbytini	KUPRI 4553	Female
Presbytis	siamensis	Colobinae	Presbytini	KUPRI 4555	Female
Presbytis	siamensis	Colobinae	Presbytini	KUPRI 4551	Male
Presbytis	siamensis	Colobinae	Presbytini	KUPRI 4549	Male
Presbytis	bicolor	Colobinae	Presbytini	KUPRI 4512	Female
Presbytis	bicolor	Colobinae	Presbytini	KUPRI 4519	Female
Presbytis	bicolor	Colobinae	Presbytini	KUPRI 4520	Female
Presbytis	bicolor	Colobinae	Presbytini	KUPRI 4526	Female
Presbytis	bicolor	Colobinae	Presbytini	KUPRI 4527	Female
Presbytis	bicolor	Colobinae	Presbytini	KUPRI 4528	Female
Presbytis	bicolor	Colobinae	Presbytini	KUPRI 4533	Female
Presbytis	bicolor	Colobinae	Presbytini	KUPRI 4536	Female
Presbytis	bicolor	Colobinae	Presbytini	KUPRI 4541	Female
Presbytis	bicolor	Colobinae	Presbytini	KUPRI 4545	Female
Presbytis	bicolor	Colobinae	Presbytini	KUPRI 4518	Male
Presbytis	bicolor	Colobinae	Presbytini	KUPRI 4530	Male
Presbytis	bicolor	Colobinae	Presbytini	KUPRI 4532	Male
Presbytis	bicolor	Colobinae	Presbytini	KUPRI 4535	Male
Presbytis	bicolor	Colobinae	Presbytini	KUPRI 4542	Male
Presbytis	bicolor	Colobinae	Presbytini	KUPRI 4543	Male
Presbytis	bicolor	Colobinae	Presbytini	KUPRI 4544	Male
Presbytis	bicolor	Colobinae	Presbytini	KUPRI 4546	Male
Presbytis	bicolor	Colobinae	Presbytini	KUPRI 4548	Male
Presbytis	bicolor	Colobinae	Presbytini	KUPRI 5841	Male
Pygathrix	nigripes	Colobinae	Presbytini	USNM 269798	Male
Pygathrix	nemaeus	Colobinae	Presbytini	USNM 356574	Female
Pygathrix	nemaeus	Colobinae	Presbytini	USNM 356577	Male
Pygathrix	nemaeus	Colobinae	Presbytini	KUPRI 12438	Male
Rhinopithecus	roxellana	Colobinae	Presbytini	USNM 26887	Male
Rhinopithecus	roxellana	Colobinae	Presbytini	USNM 26888	Male
Semnopithecus	entellus	Colobinae	Presbytini	AMNH A992285	Male
Semnopithecus	entellus	Colobinae	Presbytini	AMNH A992286	Male
Semnopithecus	entellus	Colobinae	Presbytini	AP 187	Male
Semnopithecus	entellus	Colobinae	Presbytini	USNM 269058	?
Semnopithecus	johnii	Colobinae	Presbytini	USNM 520675	Female
Semnopithecus	johnii	Colobinae	Presbytini	USNM A49701	Male
Semnopithecus	thersites	Colobinae	Presbytini	BSZM 19051056	Female
Semnopithecus	thersites	Colobinae	Presbytini	BSZM 19051058	Male
Semnopithecus	thersites	Colobinae	Presbytini	BSZM 2161	Male
Semnopithecus	priam	Colobinae	Presbytini	USNM122634	Female
Semnopithecus	priam	Colobinae	Presbytini	BSZM 190614	Female
Semnopithecus	priam	Colobinae	Presbytini	USNM 196986	Male
Semnopithecus	schistaceus	Colobinae	Presbytini	USNM 21843	Female
Semnopithecus	schistaceus	Colobinae	Presbytini	USNM 290066	Male
Simias	concolor	Colobinae	Presbytini	KUPRI 1218	Female
Simias	concolor	Colobinae	Presbytini	KUPRI 1246	Female
Simias	concolor	Colobinae	Presbytini	KUPRI 1248	Female
Simias	concolor	Colobinae	Presbytini	KUPRI 1270	Female
Simias	concolor	Colobinae	Presbytini	KUPRI 1284	Female
Simias	concolor	Colobinae	Presbytini	KUPRI 1294	Female
Simias	concolor	Colobinae	Presbytini	KUPRI 1301	Female
Simias	concolor	Colobinae	Presbytini	KUPRI 1304	Female
Simias	concolor	Colobinae	Presbytini	KUPRI 1311	Female
Simias	concolor	Colobinae	Presbytini	KUPRI 1312	Female
Simias	concolor	Colobinae	Presbytini	KUPRI 1221	Male
Simias	concolor	Colobinae	Presbytini	KUPRI 1255	Male
Simias	concolor	Colobinae	Presbytini	KUPRI 1269	Male
Simias	concolor	Colobinae	Presbytini	KUPRI 1271	Male
Simias	concolor	Colobinae	Presbytini	KUPRI 1277	Male
Simias	concolor	Colobinae	Presbytini	KUPRI 1283	Male
Simias	concolor	Colobinae	Presbytini	KUPRI 1295	Male
Simias	concolor	Colobinae	Presbytini	KUPRI 1302	Male
Simias	concolor	Colobinae	Presbytini	KUPRI 1307	Male
Simias	concolor	Colobinae	Presbytini	KUPRI 1309	Male
Simias	concolor	Colobinae	Presbytini	AMNH 103369	Male
Simias	concolor	Colobinae	Presbytini	AMNH 103371	Female
Simias	concolor	Colobinae	Presbytini	USNM121654	Female
Simias	concolor	Colobinae	Presbytini	USNM121659	Male
Simias	concolor	Colobinae	Presbytini	USNM121663	Male
Trachypithecus	cristatus	Colobinae	Presbytini	MCZ 35567	Female
Trachypithecus	cristatus	Colobinae	Presbytini	MCZ 35584	Female
Trachypithecus	cristatus	Colobinae	Presbytini	MCZ 35597	Female
Trachypithecus	cristatus	Colobinae	Presbytini	MCZ 35603	Female
Trachypithecus	cristatus	Colobinae	Presbytini	MCZ 35604	Female
Trachypithecus	cristatus	Colobinae	Presbytini	USNM113170	Male
Trachypithecus	cristatus	Colobinae	Presbytini	USNM113174	Female
Trachypithecus	cristatus	Colobinae	Presbytini	USNM198294	Female
Trachypithecus	cristatus	Colobinae	Presbytini	USNM198830
Trachypithecus	cristatus	Colobinae	Presbytini	KUPRI 2309	Female
Trachypithecus	cristatus	Colobinae	Presbytini	KUPRI 9478	Female
Trachypithecus	cristatus	Colobinae	Presbytini	KUPRI 9492	Female
Trachypithecus	cristatus	Colobinae	Presbytini	KUPRI 9494	Female
Trachypithecus	ebenus	Colobinae	Presbytini	USNM 240489
Trachypithecus	germaini	Colobinae	Presbytini	USNM 236627
Trachypithecus	germaini	Colobinae	Presbytini	USNM 252277
Trachypithecus	germaini	Colobinae	Presbytini	USNM 307717
Trachypithecus	obscurus	Colobinae	Presbytini	USNM 83259
Trachypithecus	obscurus	Colobinae	Presbytini	USNM104446
Trachypithecus	obscurus	Colobinae	Presbytini	USNM123993
Trachypithecus	obscurus	Colobinae	Presbytini	KUPRI 12131	Male
Trachypithecus	franÃ§oisi	Colobinae	Presbytini	KUPRI 12434	Female
Trachypithecus	franÃ§oisi	Colobinae	Presbytini	KUPRI 12435	Female
Trachypithecus	franÃ§oisi	Colobinae	Presbytini	KUPRI 12436	Male
Trachypithecus	phayrei	Colobinae	Presbytini	USNM 307723
Trachypithecus	phayrei	Colobinae	Presbytini	USNM 307737
Trachypithecus	shortridgei	Colobinae	Presbytini	USNM 277618
