## Supplementary Informations and Table 3 for "Description of new mandibular remains of *Microcolobus* from Nakali (ca. 10 Ma, Kenya): implications on the evolution of Miocene colobines": ESM_4.csv

### Sheet: in
Genus	Species	Accession nÂ°
Colobus	angolensis	KAS 177
Colobus	angolensis	RMCA 5643
Colobus	angolensis	RMCA 8064
Colobus	angolensis	RMCA 8130
Colobus	angolensis	RMCA 9912
Colobus	angolensis	SBU RS 8110
Colobus	angolensis	SBU RS 8114
Colobus	angolensis	SBU RS 814
Colobus	angolensis	SBU RS 833
Colobus	angolensis	SBU RS 835
Colobus	guereza	AMNH 52209
Colobus	guereza	AMNH 52210
Colobus	guereza	AMNH 52213
Colobus	guereza	AMNH 52215
Colobus	guereza	AMNH 52223
Colobus	guereza	AMNH 52237
Colobus	guereza	AMNH 52238
Colobus	guereza	AMNH 52241
Colobus	guereza	AMNH 52248
Colobus	guereza	KUPRI 11372
Colobus	guereza	KUPRI 8673
Colobus	guereza	OM 3042
Colobus	guereza	OM 3044
Colobus	guereza	OM 3045
Colobus	guereza	OM 3046
Colobus	guereza	OM 3053
Colobus	guereza	OM 3059
Colobus	guereza	OM 3079
Colobus	guereza	OM 3085
Colobus	guereza	OM 3097
Colobus	guereza	OM 3125
Colobus	polykomos	RMCA 28851
Colobus	polykomos	RMCA 28852
Colobus	polykomos	RMCA 28853
Colobus	polykomos	RMCA 28856
Colobus	polykomos	RMCA 28857
Colobus	polykomos	RMCA 28859
Colobus	polykomos	RMCA 31491
Colobus	polykomos	RMCA 35126
Colobus	polykomos	KUPRI 1046
Colobus	polykomos	KUPRI 1053
Colobus	polykomos	KUPRI 1067
Colobus	polykomos	KUPRI 1071
Colobus	polykomos	KUPRI 1078
Colobus	polykomos	KUPRI 1085
Colobus	polykomos	KUPRI 1086
Colobus	polykomos	KUPRI 1087
Colobus	polykomos	KUPRI 1103
Colobus	polykomos	KUPRI 1105
Colobus	polykomos	KUPRI 1115
Colobus	polykomos	KUPRI 1118
Colobus	polykomos	KUPRI 1121
Colobus	polykomos	KUPRI 1127
Colobus	polykomos	KUPRI 1135
Colobus	polykomos	KUPRI 1136
Colobus	polykomos	KUPRI 1137
Colobus	polykomos	KUPRI 1048
Colobus	polykomos	KUPRI 1100
Colobus	polykomos	KUPRI 1103
Colobus	polykomos	KUPRI 1105
Colobus	polykomos	KUPRI 1106
Colobus	polykomos	MCZ 21151
Colobus	polykomos	MCZ 22624
Colobus	polykomos	MCZ 22629
Colobus	polykomos	MCZ 22629
Colobus	polykomos	MCZ 463680
Colobus	polykomos	RMCA 28850
Colobus	polykomos	RMCA 35124
Colobus	polykomos	RMCA 7313M234
Colobus	polykomos	RMCA 8107M100
Colobus	polykomos	RMCA 8107M101
Colobus	polykomos	RMCA 8107M102
Colobus	polykomos	RMCA 8107M103
Colobus	polykomos	RMCA 8107M105
Colobus	polykomos	RMCA 8107M106
Colobus	polykomos	RMCA 8107M107
Colobus	polykomos	RMCA 8107M108
Colobus	polykomos	RMCA 8107M110
Colobus	polykomos	RMCA 8107M114
Colobus	polykomos	RMCA 8107M118
Colobus	polykomos	RMCA 8107M120
Colobus	polykomos	RMCA 8107M126
Colobus	polykomos	RMCA 8107M127
Colobus	polykomos	RMCA 8107M128
Colobus	polykomos	RMCA 8107M129
Colobus	polykomos	RMCA 8107M134
Colobus	polykomos	RMCA 8107M144
Colobus	polykomos	RMCA 8107M155
Colobus	polykomos	RMCA 8107M156
Colobus	polykomos	RMCA 8107M159
Colobus	polykomos	RMCA 8107M164
Colobus	polykomos	RMCA 8107M166
Colobus	polykomos	RMCA 8107M171
Colobus	polykomos	RMCA 8107M172
Colobus	polykomos	RMCA 8107M87
Colobus	polykomos	RMCA 8107M88
Colobus	polykomos	RMCA 8107M89
Colobus	polykomos	RMCA 8107M90
Colobus	polykomos	RMCA 8107M91
Colobus	polykomos	RMCA 8107M92
Colobus	polykomos	RMCA 8107M93
Colobus	polykomos	RMCA 8107M94
Colobus	polykomos	RMCA 8107M95
Colobus	polykomos	RMCA 8107M96
Colobus	polykomos	RMCA 8107M99
Colobus	polykomos	RMCA 84037M38
Colobus	polykomos	USNM 477321
Colobus	polykomos	USNM 481784
Colobus	polykomos	USNM 481785
Colobus	polykomos	USNM 481786
Colobus	satanas	BSZM 1914 263
Nasalis	larvatus	AMNH 103365
Nasalis	larvatus	AMNH 103402
Nasalis	larvatus	AMNH 103458
Nasalis	larvatus	AMNH 103464
Nasalis	larvatus	AMNH 103465
Nasalis	larvatus	AMNH 103466
Nasalis	larvatus	AMNH 103669
Nasalis	larvatus	AMNH 103671
Nasalis	larvatus	AMNH 106029
Nasalis	larvatus	AMNH 106030
Nasalis	larvatus	AMNH 106032
Nasalis	larvatus	AMNH 106033
Nasalis	larvatus	AMNH 106034
Nasalis	larvatus	AMNH 106272
Nasalis	larvatus	AMNH 107101
Nasalis	larvatus	AMNH 28255
Nasalis	larvatus	AMNH 85171
Nasalis	larvatus	AMNH 85172
Nasalis	larvatus	FMNH 33546
Nasalis	larvatus	FMNH 43106
Nasalis	larvatus	FMNH 43107
Nasalis	larvatus	FMNH 68682
Nasalis	larvatus	FMNH 68683
Nasalis	larvatus	FMNH 68684
Nasalis	larvatus	FMNH 85918
Nasalis	larvatus	MCZ 37339
Nasalis	larvatus	MCZ 41560
Nasalis	larvatus	MCZ 41562
Nasalis	larvatus	USNM 142217
Nasalis	larvatus	USNM 142218
Nasalis	larvatus	USNM 142224
Nasalis	larvatus	USNM 145325
Nasalis	larvatus	USNM 151817
Nasalis	larvatus	USNM 196786
Nasalis	larvatus	USNM 196787
Nasalis	larvatus	USNM 196788
Nasalis	larvatus	USNM 196789
Nasalis	larvatus	USNM 196793
Nasalis	larvatus	USNM 196794
Nasalis	larvatus	USNM 196795
Nasalis	larvatus	USNM 196796
Nasalis	larvatus	USNM 196799
Nasalis	larvatus	USNM 197644
Nasalis	larvatus	USNM 198276
Nasalis	larvatus	USNM 198277
Nasalis	larvatus	USNM 198845
Nasalis	larvatus	USNM 198846
Nasalis	larvatus	USNM 198847
Nasalis	larvatus	USNM 521841
Piliocolobus	badius	AMNH ED5
Piliocolobus	badius	KAS 175
Piliocolobus	badius	KUPRI 396
Piliocolobus	badius	KUPRI 441
Piliocolobus	badius	KUPRI 447
Piliocolobus	badius	KUPRI 454
Piliocolobus	badius	KUPRI 456
Piliocolobus	badius	KUPRI 458
Piliocolobus	badius	KUPRI 462
Piliocolobus	badius	KUPRI 464
Piliocolobus	badius	KUPRI 465
Piliocolobus	badius	KUPRI 477
Piliocolobus	badius	KUPRI 4786
Piliocolobus	badius	KUPRI 4787
Piliocolobus	badius	KUPRI 4791
Piliocolobus	badius	KUPRI 490
Piliocolobus	badius	KUPRI 500
Piliocolobus	badius	KUPRI 507
Piliocolobus	badius	KUPRI 518
Piliocolobus	badius	KUPRI 520
Piliocolobus	badius	KUPRI 522
Piliocolobus	badius	KUPRI 524
Piliocolobus	badius	MCZ 24080
Piliocolobus	badius	MCZ 24775
Piliocolobus	badius	MCZ 25627
Piliocolobus	badius	MCZ 25810
Piliocolobus	badius	MCZ 26552
Piliocolobus	badius	MCZ 26553
Piliocolobus	badius	MCZ 27108
Piliocolobus	badius	MCZ 31939
Piliocolobus	badius	RMCA 8107M97
Piliocolobus	badius	RMCA 8107M98
Piliocolobus	badius	RMCA 91069
Piliocolobus	badius	USNM 378673
Piliocolobus	badius	USNM 378674
Piliocolobus	badius	USNM 481792
Piliocolobus	badius	USNM 481795
Piliocolobus	kirkii	USNM 452546
Piliocolobus	rufomitratus	OM 4356
Piliocolobus	sp.	KAS 176
Piliocolobus	sp.	KAS 178
Piliocolobus	tephrosceles	USNM 452644
Presbytis	bicolor	KUPRI 4512
Presbytis	bicolor	KUPRI 4518
Presbytis	bicolor	KUPRI 4519
Presbytis	bicolor	KUPRI 4520
Presbytis	bicolor	KUPRI 4526
Presbytis	bicolor	KUPRI 4527
Presbytis	bicolor	KUPRI 4528
Presbytis	bicolor	KUPRI 4530
Presbytis	bicolor	KUPRI 4532
Presbytis	bicolor	KUPRI 4533
Presbytis	bicolor	KUPRI 4535
Presbytis	bicolor	KUPRI 4536
Presbytis	bicolor	KUPRI 4541
Presbytis	bicolor	KUPRI 4542
Presbytis	bicolor	KUPRI 4543
Presbytis	bicolor	KUPRI 4544
Presbytis	bicolor	KUPRI 4545
Presbytis	bicolor	KUPRI 4546
Presbytis	bicolor	KUPRI 4548
Presbytis	bicolor	KUPRI 5841
Presbytis	femoralis	KUPRI 4557
Presbytis	femoralis	KUPRI 4558
Presbytis	femoralis	KUPRI 4559
Presbytis	femoralis	KUPRI 4560
Presbytis	femoralis	KUPRI 4561
Presbytis	femoralis	KUPRI 4564
Presbytis	femoralis	KUPRI 4565
Presbytis	femoralis	KUPRI 4568
Presbytis	femoralis	KUPRI 10004
Presbytis	femoralis	KUPRI 4549
Presbytis	femoralis	KUPRI 4550
Presbytis	femoralis	KUPRI 4551
Presbytis	femoralis	KUPRI 4553
Presbytis	femoralis	KUPRI 4555
Presbytis	hosei	USNM 198282
Presbytis	natunae	USNM 104485
Presbytis	natunae	USNM 104487
Presbytis	potenziani	KUPRI 1145
Presbytis	potenziani	KUPRI 1147
Presbytis	potenziani	KUPRI 1151
Presbytis	potenziani	KUPRI 1153
Presbytis	potenziani	KUPRI 1154
Presbytis	potenziani	KUPRI 1156
Presbytis	potenziani	KUPRI 1160
Presbytis	potenziani	KUPRI 1161
Presbytis	potenziani	KUPRI 1163
Presbytis	potenziani	KUPRI 1163 2
Presbytis	potenziani	KUPRI 1164
Presbytis	potenziani	KUPRI 1167
Presbytis	potenziani	KUPRI 1173
Presbytis	potenziani	KUPRI 1175
Presbytis	potenziani	KUPRI 1180
Presbytis	potenziani	KUPRI 1181
Presbytis	potenziani	KUPRI 1182
Presbytis	potenziani	KUPRI 1183
Presbytis	potenziani	KUPRI 1197
Presbytis	potenziani	KUPRI 1877
Presbytis	rubicunda	AMNH 103634
Presbytis	rubicunda	AMNH 103637
Presbytis	rubicunda	MCZ 35704
Presbytis	rubicunda	MCZ 35705
Presbytis	rubicunda	MCZ 35712
Presbytis	rubicunda	MCZ 37666
Presbytis	rubicunda	USNM 125157
Presbytis	rubicunda	USNM 153790
Presbytis	sp.	USNM 121668
Presbytis	sp.	USNM 121692
Presbytis	sp.	USNM 544968
Presbytis	sp.	USNM 544970
Procolobus	verus	AMNH 89438
Procolobus	verus	AMNH 89439
Procolobus	verus	KUPRI 354
Procolobus	verus	KUPRI 357
Procolobus	verus	KUPRI 372
Procolobus	verus	KUPRI 373
Procolobus	verus	KUPRI 374
Procolobus	verus	KUPRI 375
Procolobus	verus	KUPRI 377
Procolobus	verus	KUPRI 378
Procolobus	verus	KUPRI 379
Procolobus	verus	KUPRI 379 2
Procolobus	verus	KUPRI 381
Procolobus	verus	KUPRI 383
Procolobus	verus	KUPRI 388
Procolobus	verus	KUPRI 390
Procolobus	verus	KUPRI 391
Procolobus	verus	KUPRI 392
Procolobus	verus	KUPRI 393
Procolobus	verus	KUPRI 394
Procolobus	verus	KUPRI 395
Procolobus	verus	RMCA 02M66
Procolobus	verus	RMCA 02M69
Procolobus	verus	RMCA 84073 M176
Procolobus	verus	USNM 477327
Procolobus	verus	USNM 477331
Semnopithecus	entellus	AMNH A99 2285
Semnopithecus	entellus	AMNH A99
Semnopithecus	entellus	BSZM AP187
Semnopithecus	entellus	USNM 269058
Semnopithecus	johnii	USNM 520675
Semnopithecus	johnii	USNM A49701
Semnopithecus	priam	BSZM 1906 14
Semnopithecus	priam	USNM 122173
Semnopithecus	priam	USNM 122634
Semnopithecus	priam	USNM 196986
Semnopithecus	schistaceus	USNM 21843
Semnopithecus	schistaceus	USNM 290066
Semnopithecus	thersites	BSZM 1906 1056
Semnopithecus	thersites	BSZM 1906 1058
Semnopithecus	thersites	BSZM 2161
Simias	concolor	AMNH 103369
Simias	concolor	AMNH 103371
Simias	concolor	KUPRI 1218
Simias	concolor	KUPRI 1221
Simias	concolor	KUPRI 1246
Simias	concolor	KUPRI 1248
Simias	concolor	KUPRI 1255
Simias	concolor	KUPRI 1269
Simias	concolor	KUPRI 1270
Simias	concolor	KUPRI 1271
Simias	concolor	KUPRI 1277
Simias	concolor	KUPRI 1283
Simias	concolor	KUPRI 1284
Simias	concolor	KUPRI 1294
Simias	concolor	KUPRI 1295
Simias	concolor	KUPRI 1301
Simias	concolor	KUPRI 1302
Simias	concolor	KUPRI 1304
Simias	concolor	KUPRI 1307
Simias	concolor	KUPRI 1309
Simias	concolor	KUPRI 1311
Simias	concolor	KUPRI 1312
Simias	concolor	USNM 121654
Simias	concolor	USNM 121659
Simias	concolor	USNM 121663
Trachypithecus	cristatus	KUPRI 9478
Trachypithecus	cristatus	KUPRI 9492
Trachypithecus	cristatus	KUPRI 9494
Trachypithecus	cristatus	KUPRI 2309
Trachypithecus	cristatus	MCZ 35567
Trachypithecus	cristatus	MCZ 35584
Trachypithecus	cristatus	MCZ 35586
Trachypithecus	cristatus	MCZ 35597
Trachypithecus	cristatus	MCZ 35603
Trachypithecus	cristatus	MCZ 35604
Trachypithecus	cristatus	MCZ 35605
Trachypithecus	cristatus	USNM 113170
Trachypithecus	cristatus	USNM 113174
Trachypithecus	cristatus	USNM 198294
Trachypithecus	franÃ§oisi	KUPRI 12434
Trachypithecus	franÃ§oisi	KUPRI 12435
Trachypithecus	franÃ§oisi	KUPRI 12436
Trachypithecus	obscurus	KUPRI 12131
