## Supplementary Informations and Table 3 for "Description of new mandibular remains of *Microcolobus* from Nakali (ca. 10 Ma, Kenya): implications on the evolution of Miocene colobines": ESM_5.xlsx

### Sheet: in
Accession nÂ°	Taxa	M1 GM	RCE	ln(C1MD) vs. ln(M2GM)	ln(SqrC1) vs. ln(SqrP3)	P4 Shape	P4 Area / M1 Area	BD M1 loph	M1/M2 length differential	BD M2 loph	BD M3 loph
KNM-NA 51102	Nakali	5.8				80.98	0.63	0.92	0.92	0.94	1.4
KNM-NA 48912	Nakali	4.90				83.94	0.63	0.99	0.96	0.94	0.99
KNM-NA 46288	Nakali	4.82				71.19	0.64	0.99
KNM-NA 48913	Nakali	4.91	0.98	X	X	78.76	0.62	0.98	0.99	1.2	1.7
KNM-NA 51103	Nakali	4.55						0.98	1.1	0.98	1.3
KNM-NA 54785	Nakali	5.15	1.23	X	X	78.57	0.73	0.97	0.88	0.99
KNM-NA 305	Nakali	5.20						1.2
KNM-BN 1740	Microcolobus tugenensis	4.70				85.14	0.49	1.2	0.98	0.96	1.5
KNM-BN 1251	Cercopithecoidea indet					72.07
CHO-BT 78 (?m1/2)	Beticha colobine	5.30						0.98	1.00	0.98
CHO-BT 114	Beticha colobine									0.98
KNM-TH 48368	Kabasero colobine										1.2
KNM-BN 1251	Ngorora Colobine					72.73
KNM-TH 23169	Mpesida colobine										1.3
KNM-TH 30975	Mpesida colobine									0.98
KNM-TH 36742	Lukeino colobine									0.92
KNM-NK 36514	Lemudongâ€™o small colobine	5.34				88.84	0.75	1.00	0.95	0.95	1.8
KNM-NK 41305	Lemudongâ€™o small colobine								0.90
KNM-NK 36555	Lemudongâ€™o large colobine					68.70
KNM-NK 44868	Lemudongâ€™o large colobine					69.28
KNM-LT 24107	Nawata colobine sp. A	5.52						0.98
KNM-LT 23162	Nawata colobine sp. B	7.00
KNM-LT 23083	Nawata colobine sp. B										1.6
KNM-LT 23167	Nawata colobine sp. B	7.30
KNM-LT 24098	Nawata colobine sp. B									1.00
KNM-LT 24132	Nawata colobine sp. B	7.40
MNHN MR23	Menacer putative colobine									1.3
ASK-VP-3/358	Adu-Asa large colobine					82.90
KNM-LT 24124	Apak colobine sp. C	6.40						0.91		1.3
TM 266 03 - 099	Cercopithecoides bruneti	6.4				73.03	0.70	1.3	0.89	1.5
TM 112 00 - 093	Cercopithecoides bruneti	6.57							0.92
KNM-NK 36587	Paracolobus enkorikae					84.38			0.93
KNM-NK 44770 Left	Paracolobus enkorikae	6.48	1.24	X		91.85	0.68	0.93	0.85	0.99	1.1
KNM-NK 36515 Left	Paracolobus enkorikae	6.29	1.28	X				0.98	0.83	0.98	1.6
KNM-NK 42276	Paracolobus enkorikae								0.94
KL-308-1	Kuseracolobus cf. aramisi	6.78				80.60	0.71	0.95	0.86	0.99	1.9
ASK-VP-3/353	Kuseracolobus cf. aramisi										1.5
DID-VP-1/39	Kuseracolobus cf. aramisi										1.4
ARA-VP 6/654	Kuseracolobus aramisi					75.00
ARA-VP 6/796	Kuseracolobus aramisi	6.20				86.67	0.79	1.7
ARA-VP 1/5	Kuseracolobus aramisi	8.40	0.93
ARA-VP 1/87	Kuseracolobus aramisi	6.70	1.25	X		77.90	0.75	1.00	0.87	1.00	1.4
ARA-VP 1/290	Kuseracolobus aramisi	6.40				77.60	0.79	1.4
ARA-VP 1/306	Kuseracolobus aramisi	7.30	1.21	X				0.96	0.88	0.94	1.00
ARA-VP 1/383	Kuseracolobus aramisi	7.70				81.97
KUS-VP 2/2	Kuseracolobus aramisi	8.40
ARA-VP 1/7	Kuseracolobus aramisi									1.2	1.3
ARA-VP 1/10	Kuseracolobus aramisi										1.00
ARA-VP 1/198	Kuseracolobus aramisi	6.60						1.00	0.99
ARA-VP 1/130	Kuseracolobus aramisi										1.10
ARA-VP 1/170	Kuseracolobus aramisi										1.4
ARA-VP 1/238	Kuseracolobus aramisi										1.7
ARA-VP/329	Kuseracolobus aramisi										1.3
ARA-VP 351	Kuseracolobus aramisi										1.00
ARA-VP 550	Kuseracolobus aramisi										1.00
ARA-VP 559	Kuseracolobus aramisi										1.1
ARA-VP 6/87	Kuseracolobus aramisi										1.3
ARA-VP 1/1572	Kuseracolobus aramisi										0.97
ARA-VP 1/1869	Kuseracolobus aramisi										0.96
ARA-VP 1/2159	Kuseracolobus aramisi										1.3
ARA-VP 6/570	Kuseracolobus aramisi										1.1
ARA-VP 6/1294	Kuseracolobus aramisi										1.6
KUS-VP 2/20	Kuseracolobus aramisi										1.3
ARA-VP 1/564	Kuseracolobus aramisi	6.90							0.89	1.1	1.1
ARA-VP 1/566	Kuseracolobus aramisi	6.57						0.95	0.92	1.4
ARA-VP 1/785	Kuseracolobus aramisi	6.80						0.97	0.92
ARA-VP 1/1774	Kuseracolobus aramisi	6.90							0.86
KUS-VP 2/5	Kuseracolobus aramisi	7.00						0.94	0.88	0.96
ARA-VP 1/1808	Kuseracolobus aramisi					72.00
ARA-VP 1/169	Kuseracolobus aramisi					74.63
ARA-VP 1/180	Kuseracolobus aramisi					80.00
ARA-VP 1/336	Kuseracolobus aramisi					79.10
ARA-VP 1/894	Kuseracolobus aramisi					77.30
ARA-VP 1/1546	Kuseracolobus aramisi					78.10
ARA-VP 1/1721	Kuseracolobus aramisi					83.00
ARA-VP 1/2473	Kuseracolobus aramisi					77.60
ARA-VP 6/626	Kuseracolobus aramisi					64.40
Berlin MB1857.1	Mesopithecus pentelicus	6.20				73.80	0.66	0.97	0.99	1.3	1.3
Athen 8	Mesopithecus pentelicus	6.40							0.89
Paris Pik 007	Mesopithecus pentelicus	6.30	1.19	X		70.30	0.66	0.95	0.92	0.95	1.3
Paris Pik 006	Mesopithecus pentelicus	5.80	1.31	X		73.70	0.64	0.95	0.92	0.95	1.5
Paris Pik 009	Mesopithecus pentelicus	5.90	1.7	X		70.80	0.76	0.91	0.93	0.90	0.98
Paris Pik 034	Mesopithecus pentelicus	6.62	1.7	X		87.00			0.97	1.3	1.3
Paris Pik 021b	Mesopithecus pentelicus	6.80	1.3	X		80.30			0.91	0.94	1.12
Paris Univ 4	Mesopithecus pentelicus	6.8				69.20	0.72	0.92	0.92	0.93	1.00
Paris Univ 1	Mesopithecus pentelicus	6.20				82.80	0.67	0.95	0.94	0.97	1.10
London M8944	Mesopithecus pentelicus	6.14	1.19	X		76.67	0.67	0.95	0.86	1.00	1.12
Vienna Ohne Nr	Mesopithecus pentelicus	7.10	1.3	X		76.67	0.51	0.97	0.92	0.97	1.1
Vienna A4713	Mesopithecus pentelicus	6.18	1.20	X		69.20	0.72	1.00	0.95	1.00	1.5
Berlin MB 1882/83 216 4	Mesopithecus pentelicus	7.80	1.9	X		74.63			0.94	0.94	1.8
Munchen AS II 13	Mesopithecus pentelicus	6.52	1.32	X		78.70	0.63	0.91	0.90	0.91	1.00
Paris Pik 003	Mesopithecus pentelicus	6.6	0.84	X		75.40	0.72	0.95	0.87	0.97	1.00
Paris Pik 002	Mesopithecus pentelicus	6.30	1.2	X		94.50	0.68	0.94	0.89	1.3	1.6
Paris Pik 001	Mesopithecus pentelicus	6.39	0.94	X		89.29	0.65	0.97	0.91	0.93	1.5
Vienna Abb.18	Mesopithecus pentelicus	6.14	0.90	X		75.76	0.80	0.95	0.92	0.96
Vienna ABEL 316	Mesopithecus pentelicus	6.00	0.92	X		81.00	0.70	0.95	0.89	0.98	1.7
Vienna ABEL 317	Mesopithecus pentelicus	6.30	0.87	X		74.20	0.64	0.92	0.99	0.94	1.3
Vienna Abb.54	Mesopithecus pentelicus	6.24	0.88	X		66.20	0.66	0.95	0.89	1.00	1.3
London M49719	Mesopithecus pentelicus	6.50				89.29
Athen 19	Mesopithecus pentelicus	5.70				86.00	0.81	1.2	0.86	0.97	1.5
RZO 159	Mesopithecus delsoni	6.50				95.24	0.58	0.92	0.97	0.98	1.6
RZ0 160	Mesopithecus delsoni	6.44				77.34	0.71	0.94	0.93	0.98	1.1
RZO 161	Mesopithecus delsoni										1.8
RZO 327	Mesopithecus delsoni									1.8	1.7
RZO 326	Mesopithecus delsoni	6.9				90.00	0.54	0.88	0.94	0.92	1.2
OCO 607â€™10	Sawecolobus lukeinoensis	5.60				82.00	0.59	0.95	0.97	1.00	1.5
KNM-MB 1	Victoriapithecus macinnesi	5.25				72.12	0.70	1.2	0.81	0.99	0.97
KNM-MB 33	Victoriapithecus macinnesi	5.70						1.2	0.82	1.7
KNM-MB 34	Victoriapithecus macinnesi									1.3	1.10
KNM-MB 36	Victoriapithecus macinnesi	6.10				68.46	0.76	0.97	0.79	1.6
KNM-MB 37	Victoriapithecus macinnesi									1.3	1.19
KNM-MB 11675	Victoriapithecus macinnesi										1.13
KNM-MB 11676	Victoriapithecus macinnesi	5.38				74.60	0.90	1.7	0.77		1.17
KNM-MB 11961	Victoriapithecus macinnesi					100.00
KNM-MB 14298	Victoriapithecus macinnesi	6.1						0.96	0.72	1.10
KNM-MB 14299	Victoriapithecus macinnesi									1.6	1.25
KNM-MB 18735	Victoriapithecus macinnesi										1.9
KNM-MB 18736	Victoriapithecus macinnesi										1.6
KNM-MB 18739	Victoriapithecus macinnesi	5.38						0.97	0.90	0.96	1.23
KNM-MB 18740	Victoriapithecus macinnesi					90.00
KNM-MB 18741	Victoriapithecus macinnesi	5.55				76.92	1.00	0.94	0.79	0.99
KNM-MB 18993 (right)	Victoriapithecus macinnesi	5.38						0.97	0.88	1.6	1.13
KNM-MB 19842	Victoriapithecus macinnesi									1.8
KNM-MB 21021	Victoriapithecus macinnesi	5.66						0.94
KNM-MB 21022	Victoriapithecus macinnesi									1.6	1.30
KNM-MB 21023	Victoriapithecus macinnesi									1.5	1.30
KNM-MB 21024	Victoriapithecus macinnesi									1.11	1.15
KNM-MB 21026	Victoriapithecus macinnesi	5.73						0.99	0.79	1.00
KNM-MB 21027	Victoriapithecus macinnesi	5.70				95.70	0.62	1.1	0.87	1.7	1.14
KNM-MB 21028	Victoriapithecus macinnesi									0.99	1.19
KNM-MB 21033	Victoriapithecus macinnesi	5.45						0.96	0.83	1.6
KNM-MB 21034	Victoriapithecus macinnesi	5.82						0.99
KNM-MB 21035	Victoriapithecus macinnesi					92.30
