## Supplementary Informations and Table 3 for "Description of new mandibular remains of *Microcolobus* from Nakali (ca. 10 Ma, Kenya): implications on the evolution of Miocene colobines": ESM_7.xlsx

### Sheet: in
	C1 MD	C1 BL	P3 MD (Occlusal)	P3 BL	P4 MD	P4 BL	M1 MD	M1 MBL	M1 DBL	M2 MD	M2 MBL	M2 DBL	M3 MBL	M3 DBL
Procolobus verus	µ = 5.70 ± 1.05	µ = 3.99 ± 0.65	µ = 4.66 ± 0.47	µ = 3.19 ± 0.20	µ = 4.09 ± 0.25	µ = 3.28 ± 0.17	µ = 5.34 ± 0.27	µ = 3.86 ± 0.21	µ = 4.13 ± 0.32	µ = 5.58 ± 0.28	µ = 4.53 ± 0.28	µ = 4.75 ± 0.31	µ = 4.77 ± 0.32	µ = 4.61 ± 0.30
Piliocolobus badius	µ = 6.64 ± 1.20	µ = 4.47 ± 0.69	µ = 5.72 ± 0.54	µ = 3.81 ± 0.23	µ = 5.06 ± 0.22	µ = 4.13 ± 0.21	µ = 6.65 ± 0.23	µ = 4.62 ± 0.20	µ = 5.02 ± 0.20	µ = 6.94 ± 0.23	µ = 5.42 ± 0.22	µ = 5.69 ± 0.23	µ = 5.55 ± 0.24	µ = 5.52 ± 0.21
Colobus guereza	µ = 7.60 ± 0.69	µ = 4.96 ± 0.49	µ = 6.96 ± 0.63	µ = 4.55 ± 0.27	µ = 6.09 ± 0.35	µ = 4.93 ± 0.34	µ = 7.25 ± 0.38	µ = 5.45 ± 0.27	µ = 5.79 ± 0.32	µ = 7.69 ± 0.52	µ = 6.48 ± 0.40	µ = 6.73 ± 0.32	µ = 6.54 ± 0.41	µ = 6.55 ± 0.35
Trachypithecus cristatus	µ = 5.78 ± 0.62	µ = 4.15 ± 0.36	µ = 6.02 ± 0.62	µ = 4.20 ± 0.30	µ = 4.77 ± 0.23	µ = 4.34 ± 0.21	µ = 6.12 ± 0.37	µ = 4.78 ± 0.21	µ = 4.87 ± 0.21	µ = 6.62 ± 0.34	µ = 5.53 ± 0.26	µ = 5.61 ± 0.26	µ = 5.51 ± 0.22	µ = 5.30 ± 0.26
Presbytis chrysomelas	µ = 5.25 ± 0.28	µ = 3.69 ± 0.29	µ = 4.53 ± 0.31	µ = 3.73 ± 0.26	µ = 4.27 ± 0.23	µ = 4.32 ± 0.23	µ = 5.63 ± 0.24	µ = 4.61 ± 0.19	µ = 4.83 ± 0.21	µ = 5.63 ± 0.22	µ = 5.00 ± 0.26	µ = 5.01 ± 0.30	µ = 4.85 ± 0.23	µ = 4.42 ± 0.22
Nasalis larvatus	µ = 6.56 ± 1.01	µ = 4.54 ± 0.95	µ = 6.20 ± 0.88	µ = 4.41 ± 0.45	µ = 5.29 ± 0.36	µ = 4.72 ± 0.21	µ = 7.20 ± 0.38	µ = 5.21 ± 0.18	µ = 5.71 ± 0.28	µ = 7.91 ± 0.39	µ = 6.28 ± 0.26	µ = 6.39 ± 0.32	µ = 6.47 ± 0.27	µ = 6.31 ± 0.25
