## Supplementary Informations and Table 3 for "Description of new mandibular remains of *Microcolobus* from Nakali (ca. 10 Ma, Kenya): implications on the evolution of Miocene colobines": ESM_8.xlsx

### Sheet: in
	M1 GM	M2 GM	C1 relative length	P3 shape	P4 shape	P4 area / M1 area	M1 lophids breadth differential	M1-M2 length differential	M2 lophids breadth differential	M3 lophids breadth differential
Procolobus verus	µ = 4.40 ± 0.23	µ = 4.93 ± 0.26	Female µ = 1.07 ± 0.04 Male µ = 1.52 ± 0.10	Female µ = 1.40 ± 0.05 Male µ = 1.52 ± 0.11	µ = 80.34 ± 3.61	µ = 0.61 ± 0.06	µ = 0.94 ± 0.05	µ = 0.96 ± 0.03	µ = 0.95 ± 0.04	µ = 1.04 ± 0.05
Piliocolobus badius	µ = 5.36 ± 0.15	µ = 5.98 ± 0.19	Female µ = 1.09 ± 0.09 Male µ = 1.39 ± 0.20	Female µ = 1.47 ± 0.13 Male µ = 1.53 ± 0.11	µ = 81.75 ± 5.26	µ = 0.63 ± 0.05	µ = 0.92 ± 0.03	µ = 0.96 ± 0.04	µ = 0.95 ± 0.03	µ = 1.00 ± 0.04
Colobus guereza	µ = 6.12 ± 0.30	µ = 6.95 ± 0.38	Female µ = 1.18 ± 0.05 Male µ = 1.32 ± 0.07	Female µ = 1.48 ± 0.13 Male µ = 1.58 ± 0.07	µ = 81.01 ± 4.41	µ = 0.72 ± 0.07	µ = 0.94 ± 0.03	µ = 0.94 ± 0.03	µ = 0.96 ± 0.03	µ = 1.00 ± 0.04
Trachypithecus cristatus	µ = 5.22 ± 0.22	µ = 5.90 ± 0.25	Female µ = 1.00 ± 0.04 Male µ = 1.22 ± 0.05	Female µ = 1.35 ± 0.07 Male µ = 1.52 ± 0.13	µ = 91.03 ± 4.78	µ = 0.70 ± 0.05	µ = 0.98 ± 0.02	µ = 0.92 ± 0.03	µ = 0.99 ± 0.03	µ = 1.04 ± 0.04
Presbytis chrysomelas	µ = 5.00 ± 0.17	µ = 5.21 ± 0.24	Female µ = 1.03 ± 0.05 Male µ = 1.07 ± 0.05	Female µ = 1.15 ± 0.08 Male µ = 1.28 ± 0.07	µ = 101.31 ± 6.07	µ = 0.68 ± 0.04	µ = 0.95 ± 0.02	µ = 1.00 ± 0.03	µ = 1.00 ± 0.03	µ = 1.10 ± 0.03
Nasalis larvatus	µ = 5.98 ± 0.25	µ = 6.82 ± 0.30	Female µ = 0.96 ± 0.05 Male µ = 1.22 ± 0.08	Female µ = 1.34 ± 0.10 Male µ = 1.46 ± 0.07	µ = 89.32 ± 4.92	µ = 0.61 ± 0.06	µ = 0.91 ± 0.03	µ = 0.91 ± 0.04	µ = 0.98 ± 0.03	µ = 1.02 ± 0.04
