## Supplementary Informations and Table 3 for "Description of new mandibular remains of *Microcolobus* from Nakali (ca. 10 Ma, Kenya): implications on the evolution of Miocene colobines": ESM_10.xlsx

### Sheet: in
Taxa	Accession numbers	Symphyseal length	STT breadth	ITT breadth	PA length	Symphyseal angle (Â°)
Microcolobus cf. tugenensis	KNM-NA 48913	18.65	7.09	5.13	11.65	45.08
Microcolobus cf. tugenensis	KNM-NA 54785	20.47	9.12	6.94	11.4	46.03
Microcolobus cf. tugenensis	KNM-NA 48912	NA	NA	NA	NA	47.25
Victoriapithecus macinnesi	KNM-MB 18993	18.38	7.53	2.98	12.35	41.06
Noropithecus bulukensis	KNM-WS 123	28.47	10.09	8.24	15.7	48.77
Mesopithecus delsoni	RZO 325	28.6	9.93	8.39	14.91	54.37
Mesopithecus pentelicus	MNHN PIK 430	21.62	7.11	7.08	11.36	53.53
Mesopithecus pentelicus	MNHN PIK 428	26.82	9.82	8.37	13.97	48.13
Cercopithecoides bruneti	TM 112 00-093	21.05	9.87	7.45	12.65	57.87
Cercopithecoides bruneti	TM 266 03-099	26.25	11.53	12.84	15.65	63.3
Paracolobus enkorikae	KNM-NK 36515	NA	10.1	9.72	NA	NA
Paracolobus enkorikae	KNM-NK 42276	NA	10.96	10	NA	NA
Paracolobus enkorikae	KNM-NK 44770	NA	10.59	10.23	NA	NA
Paracolobus enkorikae	KNM-NK 45912	NA	9.02	6.9	NA	NA
